# Increased mutation rate and interlocus gene conversion within human segmental duplications

**DOI:** 10.1101/2022.07.06.498021

**Authors:** Mitchell R. Vollger, William S. DeWitt, Philip C. Dishuck, William T. Harvey, Xavi Guitart, Michael E. Goldberg, Allison N. Rozanski, Julian Lucas, Mobin Asri, The Human Pangenome Reference Consortium, Katherine M. Munson, Alexandra P. Lewis, Kendra Hoekzema, Glennis A. Logsdon, David Porubsky, Benedict Paten, Kelley Harris, PingHsun Hsieh, Evan E. Eichler

## Abstract

Single-nucleotide variants (SNVs) within segmental duplications (SDs) have not been systematically assessed because of the difficulty in mapping short-read sequence data to virtually identical repetitive sequences. Using 102 phased human haplotypes, we constructed 1:1 unambiguous alignments spanning high-identity SDs and compared the pattern of SNVs between unique and SD regions. We find that human SNVs are elevated 60% in SDs compared to unique regions. We estimate that at least 23% of this increase is due to interlocus gene conversion (IGC) with >7 Mbp of SD sequence converted on average per human haplotype. We develop a genome-wide map of IGC donors and acceptors, including 498 acceptor and 454 donor hotspots affecting the exons of ~800 protein-coding genes. The latter includes 171 genes that have “relocated” on average 1.61 Mbp in a subset of human haplotypes. Using a coalescent framework, we show that SD regions are evolutionarily older when compared to unique sequences with most of this signal originating from putative IGC loci. SNVs within SDs, however, also exhibit a distinct mutational spectrum where there is a 27.1% increase in transversions that convert cytosine to guanine or the reverse across all triplet contexts. In addition, we observe a 7.6% reduction in the frequency of CpG associated mutations when compared to unique DNA. We hypothesize that these distinct mutational properties help to maintain an overall higher GC content of SD DNA when compared to unique DNA, and we show that these GC-favoring mutational events are likely driven by GC-biased conversion between paralogous sequences.
