## Supplementary material for "Increased mutation rate and interlocus gene conversion within human segmental duplications": Table S7

### Sheet: SD
spectra	Fold change	SD	Unique
ACG>G	1.57324	0.0102445	0.00651169
GCG>G	1.57252	0.00925628	0.00588629
GCA>G	1.43499	0.00299672	0.00208833
CCG>A	1.41057	0.0090297	0.00640144
CCG>G	1.38986	0.00996397	0.00716906
GAC>C	1.37985	0.00212561	0.00154047
CCC>A	1.35352	0.00503989	0.00372355
CCT>A	1.3253	0.00289453	0.00218406
CAG>T	1.32319	0.00211052	0.00159502
CAC>C	1.31749	0.00393534	0.002987
CAC>T	1.30041	0.00289439	0.00222576
GAG>T	1.29624	0.00210438	0.00162345
TAC>C	1.29571	0.00219405	0.00169332
GAG>G	1.28641	0.00646937	0.00502903
AAG>T	1.2846	0.00161026	0.00125351
GCG>A	1.25922	0.0133695	0.0106173
ACA>G	1.25686	0.00433081	0.00344573
GAC>G	1.25396	0.00897148	0.00715451
TCA>G	1.24464	0.00350079	0.0028127
ACC>G	1.23402	0.00448979	0.00363833
GCT>G	1.23004	0.00329233	0.0026766
CCA>A	1.20793	0.00333928	0.00276448
GAT>C	1.19954	0.00204931	0.00170841
TCG>G	1.19148	0.00929682	0.00780276
CCC>T	1.18793	0.0138035	0.0116198
TAG>T	1.18334	0.00165479	0.00139841
GCC>T	1.17016	0.0129281	0.0110481
GCA>T	1.16944	0.0104148	0.00890577
TCC>G	1.15877	0.00387197	0.00334146
CCA>G	1.15461	0.00258198	0.00223624
TCT>G	1.14219	0.0055743	0.00488036
AAC>C	1.13961	0.00284051	0.00249254
ACT>A	1.13809	0.0030043	0.00263978
GAG>C	1.13723	0.00214557	0.00188667
ACG>A	1.13258	0.00983825	0.00868658
GCC>G	1.12974	0.0034596	0.00306231
TCG>A	1.12714	0.00678794	0.00602225
TAG>G	1.11497	0.00876357	0.00785992
GCT>A	1.1149	0.00281792	0.0025275
GCC>A	1.10603	0.0049392	0.00446569
CCC>G	1.10235	0.00445276	0.00403935
CAG>C	1.08969	0.00255042	0.0023405
GAC>T	1.08801	0.0025723	0.00236423
CCT>G	1.08605	0.00369172	0.00339922
ACC>T	1.08121	0.0135299	0.0125137
CAA>C	1.07874	0.0032862	0.00304633
GAT>G	1.07184	0.00869082	0.00810831
ACA>A	1.06211	0.00461437	0.00434455
GAA>C	1.05999	0.00193689	0.00182727
CCA>T	1.05994	0.00925682	0.0087333
TAA>C	1.05745	0.00242117	0.00228964
TAT>C	1.05673	0.00241633	0.00228661
TAC>G	1.05524	0.0100808	0.00955308
GCT>T	1.05406	0.0105109	0.00997186
CAA>T	1.04191	0.00133373	0.00128008
ACT>G	1.04032	0.00426273	0.00409753
CAT>C	1.0385	0.00318062	0.00306272
AAC>T	1.03649	0.00198151	0.00191176
TCC>T	1.03354	0.00982005	0.00950141
GCA>A	1.03078	0.00432601	0.00419685
TAC>T	1.03005	0.00162173	0.00157442
CAC>G	1.02987	0.0186775	0.0181357
AAT>C	1.02691	0.00196149	0.00191009
CCT>T	1.02009	0.0111215	0.0109025
GAA>T	1.01965	0.00121455	0.00119114
AAG>G	1.01927	0.00635219	0.00623209
TCC>A	1.01839	0.00309141	0.00303559
ACC>A	1.00156	0.00724133	0.00723007
TCA>T	1.00141	0.00698263	0.00697281
GAA>G	1.00011	0.00514081	0.00514024
TCA>A	0.995286	0.00241076	0.00242217
TAA>G	0.993278	0.00606414	0.00610518
TCT>A	0.992496	0.00343382	0.00345979
TAG>C	0.992154	0.00174144	0.00175521
CAG>G	0.990629	0.0164424	0.016598
AAC>G	0.989627	0.00811079	0.00819581
ACT>T	0.977579	0.0113174	0.011577
AAA>C	0.967457	0.00294144	0.00304038
ACA>T	0.967433	0.0137075	0.014169
AAG>C	0.963573	0.00204651	0.00212387
GCG>T	0.961372	0.112803	0.117335
GAT>T	0.956675	0.00341534	0.00357001
TCT>T	0.94798	0.0068306	0.00720543
CCG>T	0.942367	0.111978	0.118826
AAA>T	0.93609	0.00176965	0.00189047
CAA>G	0.927852	0.0101625	0.0109528
ACG>T	0.926593	0.140984	0.152153
CAT>T	0.921444	0.00298903	0.00324385
TAT>T	0.89635	0.00329011	0.00367056
AAT>T	0.893724	0.00228058	0.00255177
AAA>G	0.884248	0.00416952	0.00471533
TAT>G	0.882857	0.0156152	0.0176871
TAA>T	0.880764	0.0039496	0.00448429
TCG>T	0.854232	0.0856208	0.100231
AAT>G	0.850786	0.00990667	0.0116441
CAT>G	0.847096	0.0267621	0.0315928

### Sheet: SD_groups
change	Fold change	Fold change (not normalized for counts)
.(A|T).>(C|G)	0.997	0.997
.(C|G).>(A|T)	0.973	0.973
.CG>T	0.924	0.924
.C.>A	1.153	1.153
.C.>G	1.271	1.271
.C.>T	0.951	0.951
.A.>C	1.105	1.105
.A.>G	0.975	0.975
.A.>T	1.027	1.027
...>A	1.153	1.153
...>T	0.955	0.955
...>C	1.105	1.105
...>G	1.057	1.057

### Sheet: SDnoIGC
spectra	Fold change	SD	Unique
GCG>G	1.73373	0.0102052	0.00588629
CCG>A	1.44304	0.00923754	0.00640144
CCC>A	1.36935	0.00509886	0.00372355
GCA>G	1.35359	0.00282674	0.00208833
ACG>G	1.35357	0.00881405	0.00651169
CCT>A	1.33571	0.00291727	0.00218406
CCG>G	1.33252	0.00955288	0.00716906
GAG>G	1.33249	0.00670112	0.00502903
GAC>C	1.29695	0.00199791	0.00154047
GAG>T	1.29081	0.00209556	0.00162345
CAC>C	1.28544	0.0038396	0.002987
GCG>A	1.28251	0.0136167	0.0106173
CAC>T	1.27903	0.0028468	0.00222576
CAG>T	1.27851	0.00203926	0.00159502
AAG>T	1.24846	0.00156496	0.00125351
CCC>T	1.2178	0.0141506	0.0116198
GCC>T	1.196	0.0132136	0.0110481
GAC>G	1.18478	0.00847654	0.00715451
ACG>A	1.18163	0.0102643	0.00868658
TAC>C	1.17569	0.00199081	0.00169332
CCA>A	1.16216	0.00321277	0.00276448
GCT>G	1.16133	0.00310843	0.0026766
TCA>G	1.154	0.00324584	0.0028127
TCG>A	1.15293	0.00694324	0.00602225
ACA>G	1.13736	0.00391904	0.00344573
GCA>T	1.12542	0.0100228	0.00890577
GCC>A	1.11966	0.00500006	0.00446569
GCT>A	1.11553	0.0028195	0.0025275
CCA>G	1.11381	0.00249074	0.00223624
TCT>G	1.0935	0.00533667	0.00488036
GAT>C	1.09252	0.00186647	0.00170841
TCC>G	1.09095	0.00364535	0.00334146
TAG>T	1.09016	0.00152449	0.00139841
ACT>A	1.08833	0.00287294	0.00263978
AAC>C	1.08592	0.00270671	0.00249254
GCT>T	1.08244	0.0107939	0.00997186
TCG>G	1.07991	0.0084263	0.00780276
GCC>G	1.07869	0.00330328	0.00306231
CCC>G	1.07773	0.00435332	0.00403935
TCC>A	1.07137	0.00325223	0.00303559
ACC>G	1.07103	0.00389676	0.00363833
CAA>T	1.07047	0.00137029	0.00128008
ACC>T	1.06419	0.013317	0.0125137
CAC>G	1.06005	0.0192248	0.0181357
CCT>G	1.05576	0.00358877	0.00339922
GAG>C	1.04508	0.00197172	0.00188667
TAG>G	1.04243	0.00819339	0.00785992
TCC>T	1.04122	0.00989302	0.00950141
ACA>A	1.04071	0.00452143	0.00434455
CCA>T	1.04003	0.00908293	0.0087333
GAT>G	1.02091	0.00827784	0.00810831
CCT>T	1.01966	0.0111169	0.0109025
CAG>C	1.01108	0.00236644	0.0023405
CAG>G	1.0042	0.0166677	0.016598
TCA>A	1.00203	0.00242709	0.00242217
GAC>T	1.00049	0.00236539	0.00236423
GAA>T	0.999232	0.00119022	0.00119114
CCG>T	0.997269	0.118502	0.118826
ACC>A	0.996735	0.00720646	0.00723007
TAC>T	0.995397	0.00156717	0.00157442
GCG>T	0.995302	0.116784	0.117335
TCT>A	0.992855	0.00343507	0.00345979
CAA>C	0.991542	0.00302057	0.00304633
AAC>T	0.988798	0.00189034	0.00191176
CAT>C	0.981772	0.00300689	0.00306272
AAT>C	0.978503	0.00186903	0.00191009
GCA>A	0.97615	0.00409676	0.00419685
TCA>T	0.97113	0.00677151	0.00697281
TAC>G	0.968016	0.00924753	0.00955308
ACT>T	0.962004	0.0111371	0.011577
TAT>C	0.961593	0.00219879	0.00228661
AAG>G	0.960254	0.00598439	0.00623209
GAA>G	0.9538	0.00490275	0.00514024
TAA>C	0.942686	0.00215841	0.00228964
AAG>C	0.938703	0.00199369	0.00212387
ACG>T	0.937846	0.142696	0.152153
TAA>G	0.937845	0.00572571	0.00610518
ACA>T	0.937694	0.0132861	0.014169
TCT>T	0.933525	0.00672645	0.00720543
ACT>G	0.932304	0.00382015	0.00409753
AAC>G	0.931789	0.00763677	0.00819581
CAT>T	0.923085	0.00299435	0.00324385
TAG>C	0.917864	0.00161105	0.00175521
GAA>C	0.916871	0.00167537	0.00182727
CAA>G	0.906898	0.00993305	0.0109528
TAT>T	0.889341	0.00326438	0.00367056
GAT>T	0.886525	0.00316491	0.00357001
AAA>T	0.886444	0.0016758	0.00189047
AAA>C	0.88466	0.0026897	0.00304038
TAA>T	0.863132	0.00387053	0.00448429
AAT>T	0.862077	0.00219982	0.00255177
TCG>T	0.858793	0.0860779	0.100231
TAT>G	0.85719	0.0151612	0.0176871
CAT>G	0.848299	0.0268001	0.0315928
AAA>G	0.826017	0.00389494	0.00471533
AAT>G	0.820758	0.00955702	0.0116441

### Sheet: SDnoIGC_groups
change	Fold change	Fold change (not normalized for counts)
.(A|T).>(C|G)	0.965	0.965
.(C|G).>(A|T)	0.991	0.991
.CG>T	0.95	0.95
.C.>A	1.163	1.163
.C.>G	1.2	1.2
.C.>T	0.97	0.97
.A.>C	1.027	1.027
.A.>G	0.952	0.952
.A.>T	0.994	0.994
...>A	1.163	1.163
...>T	0.972	0.972
...>C	1.027	1.027
...>G	1.021	1.021

### Sheet: SDIGC
spectra	Fold change	SD	Unique
ACG>G	1.97335	0.0128498	0.00651169
GCA>G	1.57885	0.00329716	0.00208833
ACC>G	1.5413	0.00560775	0.00363833
GAC>C	1.52738	0.00235287	0.00154047
TAC>C	1.52364	0.00258001	0.00169332
CCG>G	1.49891	0.0107458	0.00716906
ACA>G	1.48171	0.00510556	0.00344573
TCA>G	1.40941	0.00396425	0.0028127
GAT>C	1.40031	0.00239232	0.00170841
CAG>T	1.39872	0.00223099	0.00159502
TCG>G	1.39484	0.0108836	0.00780276
GAC>G	1.37592	0.00984406	0.00715451
CCG>A	1.37126	0.00877807	0.00640144
CAC>C	1.36705	0.00408337	0.002987
TAG>T	1.35545	0.00189547	0.00139841
GCT>G	1.35207	0.00361897	0.0026766
GAA>C	1.33736	0.0024437	0.00182727
AAG>T	1.33513	0.0016736	0.00125351
CAC>T	1.32939	0.00295889	0.00222576
GCG>G	1.32391	0.00779289	0.00588629
CCC>A	1.31971	0.00491403	0.00372355
GAG>C	1.30472	0.00246157	0.00188667
GAG>T	1.29801	0.00210725	0.00162345
CCT>A	1.29436	0.00282696	0.00218406
CCA>A	1.28563	0.00355408	0.00276448
TAA>C	1.28327	0.00293822	0.00228964
TCC>G	1.27933	0.00427481	0.00334146
GAC>T	1.24788	0.00295027	0.00236423
ACT>G	1.24545	0.00510329	0.00409753
TAG>G	1.24437	0.00978065	0.00785992
GCA>T	1.2427	0.0110672	0.00890577
CAA>C	1.23988	0.00377709	0.00304633
TAT>C	1.23924	0.00283365	0.00228661
GCG>A	1.23438	0.0131057	0.0106173
CAG>C	1.23183	0.00288311	0.0023405
AAC>C	1.2289	0.00306309	0.00249254
CCA>G	1.2232	0.00273536	0.00223624
TCT>G	1.22294	0.00596839	0.00488036
GCC>G	1.22242	0.00374342	0.00306231
ACT>A	1.21971	0.00321977	0.00263978
TAC>G	1.21798	0.0116355	0.00955308
GAG>G	1.19041	0.00598661	0.00502903
GAT>G	1.15644	0.00937678	0.00810831
CCC>G	1.14426	0.00462209	0.00403935
CAT>C	1.13597	0.00347917	0.00306272
CCT>G	1.13534	0.00385928	0.00339922
CCC>T	1.1287	0.0131153	0.0116198
TAG>C	1.12822	0.00198027	0.00175521
GCA>A	1.12654	0.00472792	0.00419685
GCC>T	1.12613	0.0124416	0.0110481
AAG>G	1.12258	0.00699602	0.00623209
AAA>C	1.12244	0.00341265	0.00304038
AAC>T	1.1153	0.00213219	0.00191176
AAT>C	1.10492	0.0021105	0.00191009
GCT>A	1.10473	0.00279221	0.0025275
ACC>T	1.10207	0.0137911	0.0125137
AAC>G	1.09082	0.00894014	0.00819581
CCA>T	1.08901	0.00951069	0.0087333
TAA>G	1.08744	0.00663901	0.00610518
ACA>A	1.08607	0.00471849	0.00434455
GAT>T	1.08455	0.00387187	0.00357001
GCC>A	1.08361	0.00483908	0.00446569
TAC>T	1.07902	0.00169883	0.00157442
GAA>G	1.07744	0.0055383	0.00514024
TCG>A	1.07302	0.00646203	0.00602225
TCA>T	1.04579	0.00729212	0.00697281
GAA>T	1.04281	0.00124213	0.00119114
ACG>A	1.03948	0.00902957	0.00868658
AAA>T	1.02047	0.00192917	0.00189047
CCT>T	1.01251	0.0110389	0.0109025
ACA>T	1.01065	0.0143199	0.014169
TCC>T	1.00827	0.00957997	0.00950141
ACC>A	0.999285	0.0072249	0.00723007
AAG>C	0.996814	0.00211711	0.00212387
GCT>T	0.991069	0.0098828	0.00997186
ACT>T	0.990978	0.0114725	0.011577
AAA>G	0.988353	0.00466041	0.00471533
TCT>A	0.975647	0.00337553	0.00345979
TCA>A	0.963251	0.00233316	0.00242217
TCT>T	0.962064	0.00693209	0.00720543
CAC>G	0.961242	0.0174328	0.0181357
CAA>T	0.960394	0.00122938	0.00128008
CAG>G	0.957269	0.0158887	0.016598
CAA>G	0.952795	0.0104358	0.0109528
AAT>T	0.938342	0.00239443	0.00255177
GCG>T	0.915808	0.107457	0.117335
TAT>G	0.912074	0.016132	0.0176871
TCC>A	0.905029	0.0027473	0.00303559
ACG>T	0.903548	0.137478	0.152153
CAT>T	0.897229	0.00291048	0.00324385
TAA>T	0.893253	0.00400561	0.00448429
AAT>G	0.893041	0.0103987	0.0116441
TAT>T	0.882385	0.00323885	0.00367056
CCG>T	0.861163	0.102329	0.118826
TCG>T	0.841339	0.0843285	0.100231
CAT>G	0.825487	0.0260795	0.0315928

### Sheet: SDIGC_groups
change	Fold change	Fold change (not normalized for counts)
.(A|T).>(C|G)	1.047	1.047
.(C|G).>(A|T)	0.942	0.942
.CG>T	0.883	0.883
.C.>A	1.133	1.133
.C.>G	1.404	1.404
.C.>T	0.919	0.919
.A.>C	1.248	1.248
.A.>G	1.006	1.006
.A.>T	1.074	1.074
...>A	1.133	1.133
...>T	0.927	0.927
...>C	1.248	1.248
...>G	1.116	1.116
